# YTHDC1 cooperates with the THO complex to prevent RNA damage-induced DNA breaks

**DOI:** 10.1101/2024.03.14.585107

**Authors:** Ning Tsao, Jennifer Olabode, Rebecca Rodell, Hua Sun, Joshua R. Brickner, Miaw-Sheue Tsai, Elizabeth A. Pollina, Chun-Kan Chen, Nima Mosammaparast

## Abstract

Certain environmental toxins are nucleic acid damaging agents, as are many chemotherapeutics used for cancer therapy. These agents induce various adducts in DNA as well as RNA. Indeed, most of the nucleic acid adducts (>90%) formed due to these chemicals, such as alkylating agents, occur in RNA^1^. However, compared to the well-studied mechanisms for DNA alkylation repair, the biological consequences of RNA damage are largely unexplored. Here, we demonstrate that RNA damage can directly result in loss of genome integrity. Specifically, we show that a human YTH domain-containing protein, YTHDC1, regulates alkylation damage responses in association with the THO complex (THOC)^2^. In addition to its established binding to *N*6-methyladenosine (m6A)-containing RNAs, YTHDC1 binds to *N*1-methyladenosine (m1A)-containing RNAs upon alkylation. In the absence of YTHDC1, alkylation damage results in increased alkylation damage sensitivity and DNA breaks. Such phenotypes are fully attributable to RNA damage, since an RNA-specific dealkylase can rescue these phenotypes. These <u>R</u>NA <u>d</u>amage-induced DNA <u>b</u>reaks (RDIBs) depend on R-loop formation, which in turn are processed by factors involved in transcription-coupled nucleotide excision repair. Strikingly, in the absence of YTHDC1 or THOC, an RNA m1A methyltransferase targeted to the nucleus is sufficient to induce DNA breaks. Our results uncover a unique role for YTHDC1-THOC in base damage responses by preventing RDIBs, providing definitive evidence for how damaged RNAs can impact genomic integrity.
