## Extended Data Table 2 for "YTHDC1 cooperates with the THO complex to prevent RNA damage-induced DNA breaks"

### Sheet: Sheet1
Antigen/Protein (Species)	Manufacturer (Catalog No.)	Application (Dilution)
1-methyl adenosine (Mouse)	MBL Life Science (D345-3)	IF (1:500); IP (1:250)
ASCC3 (Rabbit)	(Described in Dango et al. 2011)	IF (1:300)
Flag (Mouse)	Sigma (F3165)	IF (1:1000); WB (1:4000)
GAPDH (Rabbit)	Abcam (ab9485)	WB (1:5000)
GST (Rabbit)	Santa Cruz (sc-138)	WB (1:4000)
HA (Mouse)	BioLegend (901501)	IF (1:2000); WB (1:5000)
Histone H3 (Rabbit)	Abcam (ab1791)	WB (1:10,000)
Lamin B1 (Rabbit)	Abcam (ab16048)	WB (1:2000)
Normal IgG (Mouse)	Santa Cruz (sc-2025)	IP (1:100)
pH2A.X (Rabbit)	Abcam (ab26350)	IF (1:1000); WB (1:1000)
pS1981-ATM	Abcam (ab81292)	IF (1:2000)
RNA:DNA hybrid-S9.6 (Mouse)	(Shared by the Wei Lab)	IB (1:1000)
RNF113A (Rabbit)	Sigma (HPA000160)	WB (1:1000)
THOC1 (Mouse)	Santa Cruz (sc-514123)	WB (1:1000)
THOC2 (Rabbit)	Proteintech (55178-I-AP)	WB (1:1000)
THOC6 (Mouse)	Santa Cruz (sc-390722)	WB (1:1000)
YTHDC1 (Rabbit)	Cell Signaling (77422S)	WB (1:1000)
YTHDC1 (Rabbit)	Abcam (ab122340)	IF (1:500)
YTHDC2 (Rabbit)	Bethyl Labs (A303-026A)	WB (1:1000)
YTHDF1 (Rabbit)	Bethyl Labs (A305-849A)	WB (1:1000)
YTHDF2 (Rabbit)	Thermo Fisher (24744-1-AP)	WB (1:1500)
YTHDF3 (Mouse)	Santa Cruz (sc-377119)	WB (1:1000)
